# Loss of a morph is associated with asymmetric character release in a radiation of woodland salamanders

**DOI:** 10.1101/2025.02.12.637668

**Authors:** Brian P. Waldron, Maggie M. Hantak, Emily F. Watts, Josef C. Uyeda, Alan R. Lemmon, Emily Moriarty Lemmon, Robert P. Guralnick, David C. Blackburn, Shawn R. Kuchta

## Abstract

Color polymorphism, the occurrence of multiple discrete color morphs with co-adapted sets of traits within the same population, may provide the raw materials for rapid species formation. It has been hypothesized that fixation of a single morph can result in character release, whereby the monomorphic form evolves without the constraint of accommodating multiple adaptive peaks. However, the rates of evolution between populations fixed for different morphs likely depend on the specific adaptive zones occupied by each morph. We studied the evolution of dorsal color polymorphism (striped and unstriped morphs) in woodland salamanders (*Plethodon*), a North American radiation in which the polymorphism can be found in even the most distantly related species (∼44 Ma divergence). We estimated a phylogenomic tree of *Plethodon*, representing all extant taxa with multiple samples for most species. Morphometric data suggest that between-species variation exists predominantly along an axis of relative body elongation, likely corresponding to a terrestrial–fossorial continuum. Polymorphic species occupy an intermediate phenotypic space between the evolutionary optima of striped and unstriped species, although polymorphic species did not have elevated speciation rates. Faster rates of body shape evolution were observed in unstriped species, suggesting that body elongation, which is co-adapted with the unstriped morph, is constrained by the polymorphism. Striped species had slower rates of evolution than polymorphic species, despite lacking the genetic constraints often associated with polymorphism. Our results demonstrate that rates of phenotypic evolution and speciation following character release can be asymmetric and idiosyncratic depending on the alternative adaptations of each morph.
