## Supplementary Tables for "Loss of a morph is associated with asymmetric character release in a radiation of woodland salamanders": Table_S1_sample_info.xlsx

### Sheet: Sheet1
Table S1. Sample information. Some species names in the Sequence Name and Old Species Name columns reflect names prior to taxonomic revision, and updates are reflected in the New Species Name column (bold). The phylogroup column designates phylogroup membership within species recognized for this study, based on previous phylogeographic studies or on our preliminary phylogenetic analyses. Proporti…
Project	Collection	Sample ID	Sequence Name	Family	Genus	Old Species Name	New Species Name	Species Group	Phylogroup	Latitude	Longitude	Country	State	County	Proportion missing data	MCMCTree
MMH	Highton	71125	I34210_71125_Plethodontidae_Plethodon_albagula_seq1	Plethodontidae	Plethodon	albagula	albagula	glutinosus	Ozark	37.5603	-90.6711	USA	Missouri	Iron	0.118245	X
MMH	Highton	71932	I34211_71932_Plethodontidae_Plethodon_albagula_seq1	Plethodontidae	Plethodon	albagula	albagula	glutinosus	Texas	30.3047	-97.7711	USA	Texas	Travis	0.191112	X
MMH	Highton	78350	I34212_78350_Plethodontidae_Plethodon_amplus_seq1	Plethodontidae	Plethodon	amplus	amplus	glutinosus		35.4611	-82.3675	USA	North Carolina	Henderson	0.137295	X
MMH	Highton	78351	I34213_78351_Plethodontidae_Plethodon_amplus_seq1	Plethodontidae	Plethodon	amplus	amplus	glutinosus		35.4611	-82.3675	USA	North Carolina	Henderson	0.139469
SRK	Highton	76156	I10514_76156_Plethodontidae_Plethodon_angusticlavius_seq1	Plethodontidae	Plethodon	angusticlavius	angusticlavius	wehrlei-websteri		35.875	-91.7739	USA	Arkansas	Independence	0.0210032	X
SRK	Highton	76250	I10515_76250_Plethodontidae_Plethodon_angusticlavius_seq1	Plethodontidae	Plethodon	angusticlavius	angusticlavius	wehrlei-websteri		35.96	-94.8194	USA	Oklahoma	Cherokee	0.0312106
SRK	Highton	76177	I10592_76177_Plethodontidae_Plethodon_angusticlavius_seq1	Plethodontidae	Plethodon	angusticlavius	angusticlavius	wehrlei-websteri		35.9056	-93.3861	USA	Arkansas	Newton	0.0347623
MMH	UF	184241	I34267_184241_Plethodontidae_Desmognathus_apalachicolae_seq1	Plethodontidae	Desmognathus	apalachicolae	apalachicolae			30.6252	-84.8987	USA	Florida	Gadsden	0.124234
MMH	MVZ	251726	I34261_251726_Plethodontidae_Plethodon_asupak_seq1	Plethodontidae	Plethodon	asupak	asupak	western		41.7713	-123.028	USA	California	Siskiyou	0.387809	X
MMH	Highton	50889	I34214_50889_Plethodontidae_Plethodon_aureolus_seq1	Plethodontidae	Plethodon	aureolus	aureolus	glutinosus		35.1925	-84.4953	USA	Tennessee	Polk	0.226993
MMH	Highton	50886	I34215_50886_Plethodontidae_Plethodon_aureolus_seq1	Plethodontidae	Plethodon	aureolus	aureolus	glutinosus		35.1925	-84.4953	USA	Tennessee	Polk	0.160012	X
MMH	Highton	75465	I34216_75465_Plethodontidae_Plethodon_caddoensis_seq1	Plethodontidae	Plethodon	caddoensis	caddoensis	glutinosus		34.3764	-93.8792	USA	Arkansas	Montgomery	0.184089
MMH	Highton	75463	I34217_75463_Plethodontidae_Plethodon_caddoensis_seq1	Plethodontidae	Plethodon	caddoensis	caddoensis	glutinosus		34.3764	-93.8792	USA	Arkansas	Montgomery	0.145474	X
MMH	Highton	76613	I34218_76613_Plethodontidae_Plethodon_chattahoochee_seq1	Plethodontidae	Plethodon	chattahoochee	chattahoochee	glutinosus		34.8725	-83.8086	USA	Georgia	Towns	0.119215
MMH	Highton	77919	I34219_77919_Plethodontidae_Plethodon_chattahoochee_seq1	Plethodontidae	Plethodon	chattahoochee	chattahoochee	glutinosus		34.6486	-84.1558	USA	Georgia	Fannin	0.115319	X
MMH	Highton	64847	I34220_64847_Plethodontidae_Plethodon_cheoah_seq1	Plethodontidae	Plethodon	cheoah	cheoah	glutinosus		35.3256	-83.6811	USA	North Carolina	Swain	0.110644	X
MMH	Highton	64841	I34221_64841_Plethodontidae_Plethodon_cheoah_seq1	Plethodontidae	Plethodon	cheoah	cheoah	glutinosus		35.3256	-83.6811	USA	North Carolina	Swain	0.11082
MMH	Highton	77319	I34222_77319_Plethodontidae_Plethodon_chlorobryonis_seq1	Plethodontidae	Plethodon	chlorobryonis	chlorobryonis	glutinosus		35.2886	-77.1275	USA	North Carolina	Craven	0.164046
MMH	Highton	77256	I34223_77256_Plethodontidae_Plethodon_chlorobryonis_seq1	Plethodontidae	Plethodon	chlorobryonis	chlorobryonis	glutinosus		34.0297	-82.3986	USA	South Carolina	Mccormick	0.153562	X
SRK	Kuchta	2917	I10414_2917_Plethodontidae_Plethodon_cinereus_seq1	Plethodontidae	Plethodon	cinereus	cinereus	cinereus	4	39.4971	-82.1032	USA	Ohio	Athens	0.0566276
SRK	Kuchta	3509	I10418_3509_Plethodontidae_Plethodon_cinereus_seq1	Plethodontidae	Plethodon	cinereus	cinereus	cinereus	4	39.6827	-80.1007	USA	West Virginia	Monongalia	0.0411266
SRK	Highton	59676	I10420_59676_Plethodontidae_Plethodon_cinereus_seq1	Plethodontidae	Plethodon	cinereus	cinereus	cinereus	3	35.6119	-77.3706	USA	North Carolina	Pitt	0.0432731
SRK	Highton	66066	I10428_66066_Plethodontidae_Plethodon_cinereus_seq1	Plethodontidae	Plethodon	cinereus	cinereus	cinereus	5	45.6667	-85.5333	USA	NA	NA	0.0176526
SRK	Highton	66081	I10429_66081_Plethodontidae_Plethodon_cinereus_seq1	Plethodontidae	Plethodon	cinereus	cinereus	cinereus	5	45.4131	-63.8969	Canada	NA	NA	0.0202466
SRK	Highton	66166	I10430_66166_Plethodontidae_Plethodon_cinereus_seq1	Plethodontidae	Plethodon	cinereus	cinereus	cinereus	3	38.1439	-75.6986	USA	Maryland	Somerset	0.0178436	X
SRK	Highton	66566	I10431_66566_Plethodontidae_Plethodon_cinereus_seq1	Plethodontidae	Plethodon	cinereus	cinereus	cinereus	5	40.8528	-72.5703	USA	New York	Suffolk	0.016333	X
SRK	Highton	67911	I10529_67911_Plethodontidae_Plethodon_cinereus_seq1	Plethodontidae	Plethodon	cinereus	cinereus	cinereus	1	35.8022	-82.3619	USA	North Carolina	Buncombe	0.0189798	X
SRK	Highton	52307	I10535_52307_Plethodontidae_Plethodon_cinereus_seq1	Plethodontidae	Plethodon	cinereus	cinereus	cinereus	2	37.7142	-80.895	USA	West Virginia	Raleigh	0.0285714
SRK	Highton	61131	I10557_61131_Plethodontidae_Plethodon_cinereus_seq1	Plethodontidae	Plethodon	cinereus	cinereus	cinereus	2	37.1622	-80.1931	USA	Virginia	Montgomery	0.0190024	X
SRK	Highton	56007	I10571_56007_Plethodontidae_Plethodon_cinereus_seq1	Plethodontidae	Plethodon	cinereus	cinereus	cinereus	4	38.6633	-80.6811	USA	West Virginia	Braxton	0.0196383	X
SRK	Highton	79762	I10577_79762_Plethodontidae_Plethodon_cinereus_seq1	Plethodontidae	Plethodon	cinereus	cinereus	cinereus	3	38.0625	-78.4747	USA	Virginia	Albemarle	0.0363106
SRK	Highton	64615	I10585_64615_Plethodontidae_Plethodon_cinereus_seq1	Plethodontidae	Plethodon	cinereus	cinereus	cinereus	2	36.3978	-81.5203	USA	North Carolina	Ashe	0.0258442
SRK	Highton	54189	I10434_54189_Plethodontidae_Plethodon_cylindraceus_seq1	Plethodontidae	Plethodon	cylindraceus	cylindraceus	glutinosus		39.2856	-78.3994	USA	Virginia	Frederick	0.0234136
SRK	Highton	55785	I10436_55785_Plethodontidae_Plethodon_cylindraceus_seq1	Plethodontidae	Plethodon	cylindraceus	cylindraceus	glutinosus		36.5703	-79.435	USA	Virginia	Pittsylvania	0.0157549	X
SRK	Highton	76628	I10458_76628_Plethodontidae_Plethodon_cylindraceus_seq1	Plethodontidae	Plethodon	cylindraceus	cylindraceus	glutinosus		35.6953	-81.7172	USA	North Carolina	Burke	0.0293205
SRK	Kuchta	3375	I10547_3375_Plethodontidae_Plethodon_cylindraceus_seq1	Plethodontidae	Plethodon	cylindraceus	cylindraceus	glutinosus		37.4872	-79.5464	USA	Virginia	Bedford	0.189549
SRK	Kuchta	3376	I10548_3376_Plethodontidae_Plethodon_cylindraceus_seq1	Plethodontidae	Plethodon	cylindraceus	cylindraceus	glutinosus		36.7582	-81.1919	USA	Virginia	Grayson	0.159937
SRK	Kuchta	3391	I10549_3391_Plethodontidae_Plethodon_cylindraceus_seq1	Plethodontidae	Plethodon	cylindraceus	cylindraceus	glutinosus		36.1105	-82.3613	USA	Tennessee	Unicoi	0.115077
SRK	Highton	55990	I10508_55990_Plethodontidae_Plethodon_dorsalis_seq1	Plethodontidae	Plethodon	dorsalis	dorsalis	wehrlei-websteri		38.1819	-85.1172	USA	Kentucky	Shelby	0.0252435
SRK	Highton	71542	I10511_71542_Plethodontidae_Plethodon_dorsalis_seq1	Plethodontidae	Plethodon	dorsalis	dorsalis	wehrlei-websteri		37.5092	-84.7728	USA	Kentucky	Lincoln	0.0245749
SRK	Highton	76924	I10516_76924_Plethodontidae_Plethodon_dorsalis_seq1	Plethodontidae	Plethodon	dorsalis	dorsalis	wehrlei-websteri		39.8872	-87.1889	USA	Indiana	Parke	0.0239088	X
SRK	Highton	75356	I10596_75356_Plethodontidae_Plethodon_dunni_seq1	Plethodontidae	Plethodon	dunni	dunni	western		46.6639	-123.811	USA	Washington	Pacific	0.0455001	X
MMH	UMMZ	11567 (229746)	I34255_11567_Plethodontidae_Ensatina_e_platensis_seq1	Plethodontidae	Ensatina	e.platensis	e.platensis			36.4111	-118.803	USA	California	Tulare	0.626837
MMH	MVZ	236233	I34265_236233_Plethodontidae_Ensatina_e_xanthoptica_seq1	Plethodontidae	Ensatina	e.xanthoptica	e.xanthoptica			37.7378	-120.149	USA	California	Mariposa	0.447224
SRK	Highton	52796	I10521_52796_Plethodontidae_Plethodon_electromorphus_seq1	Plethodontidae	Plethodon	electromorphus	electromorphus	cinereus		38.8761	-80.8508	USA	West Virginia	Gilmer	0.0206689
SRK	Highton	52939	I10522_52939_Plethodontidae_Plethodon_electromorphus_seq1	Plethodontidae	Plethodon	electromorphus	electromorphus	cinereus		38.5317	-82.3119	USA	Ohio	Lawrence	0.0139904	X
SRK	Highton	51710	I10534_51710_Plethodontidae_Plethodon_electromorphus_seq1	Plethodontidae	Plethodon	electromorphus	electromorphus	cinereus		40.4972	-80.4311	USA	Pennsylvania	Beaver	0.0238535
SRK	Highton	64304	I10541_64304_Plethodontidae_Plethodon_electromorphus_seq1	Plethodontidae	Plethodon	electromorphus	electromorphus	cinereus		38.8219	-82.1558	USA	West Virginia	Mason	0.130976
SRK	Hantak	159	I10545_159_Plethodontidae_Plethodon_electromorphus_seq1	Plethodontidae	Plethodon	electromorphus	electromorphus	cinereus		41.3719	-82.5084	USA	Ohio	Erie	0.138056
SRK	Kuchta	2818	I10546_2818_Plethodontidae_Plethodon_electromorphus_seq1	Plethodontidae	Plethodon	electromorphus	electromorphus	cinereus		39.3245	-82.117	USA	Ohio	Athens	0.165057
SRK	Highton	56975	I10555_56975_Plethodontidae_Plethodon_electromorphus_seq1	Plethodontidae	Plethodon	electromorphus	electromorphus	cinereus		38.8822	-84.7481	USA	Kentucky	Boone	0.113486
SRK	Highton	75363	I10599_75363_Plethodontidae_Plethodon_elongatus_seq1	Plethodontidae	Plethodon	elongatus	elongatus	western		42.0197	-124.107	USA	Oregon	Curry	0.0455253	X
MMH	Highton	75361	I34254_75361_Plethodontidae_Aneides_ferreus_seq1	Plethodontidae	Aneides	ferreus	ferreus			44.4961	-123.544	USA	Oregon	Benton	0.559894
MMH	Highton	76121	I34224_76121_Plethodontidae_Plethodon_fourchensis_seq1	Plethodontidae	Plethodon	fourchensis	fourchensis	glutinosus		34.6556	-93.95	USA	Arkansas	Polk	0.145496	X
MMH	MVZ	215255	I34258_215255_Plethodontidae_Plethodon_fourchensis_seq1	Plethodontidae	Plethodon	fourchensis	fourchensis	glutinosus		34.5708	-94.1319	USA	Arkansas	Polk	0.223796
MMH	Highton	67240	I34225_67240_Plethodontidae_Plethodon_glutinosus_seq1	Plethodontidae	Plethodon	glutinosus	glutinosus	glutinosus	S	33.4875	-85.7911	USA	Alabama	Cleburne	0.118036	X
MMH	Highton	66538	I34226_66538_Plethodontidae_Plethodon_glutinosus_seq1	Plethodontidae	Plethodon	glutinosus	glutinosus	glutinosus	N	40.6783	-74.3861	USA	New Jersey	Union	0.105878	X
MMH	Kuchta	3011	I34227_3011_Plethodontidae_Plethodon_glutinosus_seq1	Plethodontidae	Plethodon	glutinosus	glutinosus	glutinosus	N	37.9216	-83.5622	USA	Kentucky	Menifee	0.133823
MMH	Highton	76996	I34228_76996_Plethodontidae_Plethodon_grobmani_seq1	Plethodontidae	Plethodon	grobmani	grobmani	glutinosus		30.8236	-85.3042	USA	Florida	Jackson	0.153975
MMH	Highton	64011	I34229_64011_Plethodontidae_Plethodon_grobmani_seq1	Plethodontidae	Plethodon	grobmani	grobmani	glutinosus		29.2208	-82.0417	USA	Florida	Marion	0.134369	X
SRK	Highton	62170	I10454_62170_Plethodontidae_Plethodon_hoffmani_seq1	Plethodontidae	Plethodon	hoffmani	hoffmani	cinereus		40.7428	-79.5358	USA	Pennsylvania	Armstrong	0.0231924
SRK	Highton	72998	I10455_72998_Plethodontidae_Plethodon_hoffmani_seq1	Plethodontidae	Plethodon	hoffmani	hoffmani	cinereus		37.5336	-79.7744	USA	Virginia	Botetourt	0.019681
SRK	Highton	73378	I10456_73378_Plethodontidae_Plethodon_hoffmani_seq1	Plethodontidae	Plethodon	hoffmani	hoffmani	cinereus		38.6544	-79.5153	USA	West Virginia	Pendleton	0.0200882
SRK	Highton	75537	I10457_75537_Plethodontidae_Plethodon_hoffmani_seq1	Plethodontidae	Plethodon	hoffmani	hoffmani	cinereus		37.4797	-80.7761	USA	West Virginia	Monroe	0.0171072	X
SRK	Highton	51566	I10550_51566_Plethodontidae_Plethodon_hoffmani_seq1	Plethodontidae	Plethodon	hoffmani	hoffmani	cinereus		40.1161	-78.9744	USA	Pennsylvania	Somerset	0.10154
SRK	Highton	72870	I10563_72870_Plethodontidae_Plethodon_hoffmani_seq1	Plethodontidae	Plethodon	hoffmani	hoffmani	cinereus		39.545	-78.475	USA	Maryland	Allegany	0.0280737
SRK	Highton	72899	I10564_72899_Plethodontidae_Plethodon_hoffmani_seq1	Plethodontidae	Plethodon	hoffmani	hoffmani	cinereus		39.1628	-79.085	USA	West Virginia	Grant	0.017914
SRK	Highton	73076	I10565_73076_Plethodontidae_Plethodon_hoffmani_seq1	Plethodontidae	Plethodon	hoffmani	hoffmani	cinereus		38.3492	-80.0083	USA	West Virginia	Pocahontas	0.0298684
SRK	Highton	73594	I10594_73594_Plethodontidae_Plethodon_hoffmani_seq1	Plethodontidae	Plethodon	hoffmani	hoffmani	cinereus		38.2303	-79.4283	USA	Virginia	Augusta	0.0183664
SRK	Highton	72065	I10475_72065_Plethodontidae_Plethodon_hubrichti_seq1	Plethodontidae	Plethodon	hubrichti	hubrichti	cinereus		37.5286	-79.5494	USA	Virginia	Botetourt	0.0133746	X
SRK	Highton	63033	I10509_63033_Plethodontidae_Plethodon_hubrichti_seq1	Plethodontidae	Plethodon	hubrichti	hubrichti	cinereus		37.5125	-79.5156	USA	Virginia	Botetourt	0.017258
MMH	Carstens	302 #1	I34263_302_1_Plethodontidae_Plethodon_idahoensis_seq1	Plethodontidae	Plethodon	idahoensis	idahoensis	western		47.3704	-116.392	USA	Idaho	Benewah	0.812636	X
MMH	Highton	64881	I34230_64881_Plethodontidae_Plethodon_jordani_seq1	Plethodontidae	Plethodon	jordani	jordani	glutinosus		35.5167	-83.8819	USA	Tennessee	Blount	0.249087	X
MMH	Highton	64879	I34231_64879_Plethodontidae_Plethodon_jordani_seq1	Plethodontidae	Plethodon	jordani	jordani	glutinosus		35.5167	-83.8819	USA	Tennessee	Blount	0.28112
SRK	Kuchta	3022	I10480_3022_Plethodontidae_Plethodon_kentucki_seq1	Plethodontidae	Plethodon	kentucki	kentucki	glutinosus	Kanawha	38.8196	-82.1611	USA	West Virginia	Mason	0.0416293
SRK	Highton	60231	I10487_60231_Plethodontidae_Plethodon_kentucki_seq1	Plethodontidae	Plethodon	kentucki	kentucki	glutinosus	Kanawha	37.8411	-82.4117	USA	Kentucky	Martin	0.0364589	X
SRK	Highton	60257	I10488_60257_Plethodontidae_Plethodon_kentucki_seq1	Plethodontidae	Plethodon	kentucki	kentucki	glutinosus	Kentucky	37.2217	-83.0667	USA	Kentucky	Perry	0.0400332
SRK	Highton	69436	I10491_69436_Plethodontidae_Plethodon_kentucki_seq1	Plethodontidae	Plethodon	kentucki	kentucki	glutinosus	New	36.8244	-81.9231	USA	Virginia	Washington	0.0470887
SRK	Highton	78179	I10495_78179_Plethodontidae_Plethodon_kentucki_seq1	Plethodontidae	Plethodon	kentucki	kentucki	glutinosus	Cumberland	37.0181	-83.5389	USA	Kentucky	Clay	0.135985
SRK	Highton	77576	I10519_77576_Plethodontidae_Plethodon_kentucki_seq1	Plethodontidae	Plethodon	kentucki	kentucki	glutinosus	Kentucky	37.5903	-83.1556	USA	Kentucky	Breathitt	0.036557	X
SRK	Highton	62902	I10584_62902_Plethodontidae_Plethodon_kentucki_seq1	Plethodontidae	Plethodon	kentucki	kentucki	glutinosus	New	37.7339	-80.9167	USA	West Virginia	Raleigh	0.0352876	X
SRK	Highton	77608	I10589_77608_Plethodontidae_Plethodon_kentucki_seq1	Plethodontidae	Plethodon	kentucki	kentucki	glutinosus	Cumberland	36.6108	-84.0189	USA	Kentucky	Whitley	0.0357501	X
MMH	Highton	76060	I34232_76060_Plethodontidae_Plethodon_kiamichi_seq1	Plethodontidae	Plethodon	kiamichi	kiamichi	glutinosus		34.6153	-94.4972	USA	Oklahoma	Le Flore	0.180862	X
MMH	Highton	76051	I34233_76051_Plethodontidae_Plethodon_kiamichi_seq1	Plethodontidae	Plethodon	kiamichi	kiamichi	glutinosus		34.6153	-94.6311	USA	Oklahoma	Le Flore	0.236343
MMH	Highton	75458	I34234_75458_Plethodontidae_Plethodon_kisatchie_seq1	Plethodontidae	Plethodon	kisatchie	kisatchie	glutinosus		31.7208	-92.4672	USA	Louisiana	Grant	0.266674
MMH	Highton	76010	I34235_76010_Plethodontidae_Plethodon_kisatchie_seq1	Plethodontidae	Plethodon	kisatchie	kisatchie	glutinosus		31.7208	-92.4672	USA	Louisiana	Grant	0.217849	X
MMH	UMMZ	11712 (236461)	I34256_11712_Plethodontidae_Plethodon_larselli_seq1	Plethodontidae	Plethodon	larselli	larselli	western		47.1399	-120.972	USA	Washington	Kittitas	0.524647
MMH	UMMZ	11713 (236462)	I34257_11713_Plethodontidae_Plethodon_larselli_seq1	Plethodontidae	Plethodon	larselli	larselli	western		47.1399	-120.972	USA	Washington	Kittitas	0.492189	X
MMH	Highton	73803	I34236_73803_Plethodontidae_Plethodon_meridianus_seq1	Plethodontidae	Plethodon	meridianus	meridianus	glutinosus		35.6575	-81.6986	USA	North Carolina	Burke	0.260224
MMH	Highton	73805	I34237_73805_Plethodontidae_Plethodon_meridianus_seq1	Plethodontidae	Plethodon	meridianus	meridianus	glutinosus		35.6575	-81.6986	USA	North Carolina	Burke	0.218708	X
MMH	Highton	60903	I34238_60903_Plethodontidae_Plethodon_metcalfi_seq1	Plethodontidae	Plethodon	metcalfi	metcalfi	glutinosus	N	35.3619	-82.9256	USA	North Carolina	Haywood	0.266687	X
MMH	Highton	76587	I34239_76587_Plethodontidae_Plethodon_metcalfi_seq1	Plethodontidae	Plethodon	metcalfi	metcalfi	glutinosus	S	34.7422	-82.8431	USA	South Carolina	Pickens	0.217359	X
MMH	Highton	65840	I34240_65840_Plethodontidae_Plethodon_mississippi_seq1	Plethodontidae	Plethodon	mississippi	mississippi	glutinosus	E	34.6106	-88.1989	USA	Mississippi	Tishomingo	0.198595	X
MMH	Highton	51249	I34241_51249_Plethodontidae_Plethodon_mississippi_seq1	Plethodontidae	Plethodon	mississippi	mississippi	glutinosus	W	35.255	-89.7528	USA	Tennessee	Shelby	0.248516	X
MMH	Highton	55114	I34242_55114_Plethodontidae_Plethodon_montanus_seq1	Plethodontidae	Plethodon	montanus	montanus	glutinosus		35.9542	-82.5594	USA	North Carolina	Madison	0.335721
MMH	Highton	76432	I34243_76432_Plethodontidae_Plethodon_montanus_seq1	Plethodontidae	Plethodon	montanus	montanus	glutinosus		36.9486	-81.8758	USA	Virginia	Russell	0.285732	X
MMH	MSB	78787	I34262_78787_Plethodontidae_Plethodon_neomexicanus_seq1	Plethodontidae	Plethodon	neomexicanus	neomexicanus	western		35.9216	-106.245	USA	New Mexico	Santa Fe	0.363292	X
SRK	Highton	66737	I10472_66737_Plethodontidae_Plethodon_nettingi_seq1	Plethodontidae	Plethodon	nettingi	nettingi	cinereus		38.615	-79.8439	USA	West Virginia	Pocahontas	0.0205557
SRK	Highton	66738	I10490_66738_Plethodontidae_Plethodon_nettingi_seq1	Plethodontidae	Plethodon	nettingi	nettingi	cinereus		38.615	-79.8439	USA	West Virginia	Pocahontas	0.0166497	X
MMH	Highton	56730	I34244_56730_Plethodontidae_Plethodon_ocmulgee_seq1	Plethodontidae	Plethodon	ocmulgee	ocmulgee	glutinosus		32.0939	-82.8931	USA	Georgia	Wheeler	0.236685	X
MMH	Highton	77028	I34245_77028_Plethodontidae_Plethodon_ocmulgee_seq1	Plethodontidae	Plethodon	ocmulgee	ocmulgee	glutinosus		32.0939	-82.8931	USA	Georgia	Wheeler	0.271038
MMH	Highton	72358	I34246_72358_Plethodontidae_Plethodon_ouachitae_seq1	Plethodontidae	Plethodon	ouachitae	ouachitae	glutinosus		34.6953	-94.62	USA	Oklahoma	Le Flore	0.276831
MMH	MVZ	145040	I34259_145040_Plethodontidae_Plethodon_ouachitae_seq1	Plethodontidae	Plethodon	ouachitae	ouachitae	glutinosus		34.709	-94.677	USA	Oklahoma	Le Flore	0.259677	X
SRK	Highton	65419	I10439_65419_Plethodontidae_Plethodon_petraeus_seq1	Plethodontidae	Plethodon	petraeus	petraeus	glutinosus		34.6	-85.3972	USA	Georgia	Walker	0.0306275
SRK	Highton	65420	I10440_65420_Plethodontidae_Plethodon_petraeus_seq1	Plethodontidae	Plethodon	petraeus	petraeus	glutinosus		34.6	-85.3972	USA	Georgia	Walker	0.0213173
SRK	Highton	65681	I10441_65681_Plethodontidae_Plethodon_petraeus_seq1	Plethodontidae	Plethodon	petraeus	petraeus	glutinosus		34.6639	-85.3694	USA	Georgia	Walker	0.0198142	X
SRK	Highton	65682	I10442_65682_Plethodontidae_Plethodon_petraeus_seq1	Plethodontidae	Plethodon	petraeus	petraeus	glutinosus		34.6639	-85.3694	USA	Georgia	Walker	0.0278174
SRK	Highton	74975	I10445_74975_Plethodontidae_Plethodon_petraeus_seq1	Plethodontidae	Plethodon	petraeus	petraeus	glutinosus		34.565	-85.4181	USA	Georgia	Chattooga	0.0369465
SRK	Highton	74976	I10446_74976_Plethodontidae_Plethodon_petraeus_seq1	Plethodontidae	Plethodon	petraeus	petraeus	glutinosus		34.565	-85.4181	USA	Georgia	Chattooga	0.0351544
SRK	Highton	54040	I10482_54040_Plethodontidae_Plethodon_punctatus_seq1	Plethodontidae	Plethodon	punctatus	punctatus	wehrlei-websteri		38.4044	-79.29	USA	Virginia	Augusta	0.0265832	X
SRK	Highton	54202	I10483_54202_Plethodontidae_Plethodon_punctatus_seq1	Plethodontidae	Plethodon	punctatus	punctatus	wehrlei-websteri		38.5783	-79.0356	USA	Virginia	Rockingham	0.0325579
SRK	Highton	54353	I10484_54353_Plethodontidae_Plethodon_punctatus_seq1	Plethodontidae	Plethodon	punctatus	punctatus	wehrlei-websteri		38.4742	-79.2342	USA	Virginia	Rockingham	0.0280989
SRK	Highton	78148	I10494_78148_Plethodontidae_Plethodon_punctatus_seq1	Plethodontidae	Plethodon	punctatus	punctatus	wehrlei-websteri		38.1294	-79.5811	USA	Virginia	Bath	0.108467
SRK	Highton	72271	I10561_72271_Plethodontidae_Plethodon_punctatus_seq1	Plethodontidae	Plethodon	punctatus	punctatus	wehrlei-websteri		38.9756	-78.9186	USA	West Virginia	Hardy	0.0975681
SRK	Highton	54173	I10538_54173_Plethodontidae_Plethodon_richmondi_seq1	Plethodontidae	Plethodon	richmondi	richmondi	cinereus		36.895	-82.6328	USA	Virginia	Wise	0.0210811	X
SRK	Highton	54591	I10553_54591_Plethodontidae_Plethodon_richmondi_seq1	Plethodontidae	Plethodon	richmondi	richmondi	cinereus		36.2822	-81.8056	USA	North Carolina	Watauga	0.136143
SRK	Highton	56958	I10554_56958_Plethodontidae_Plethodon_richmondi_seq1	Plethodontidae	Plethodon	richmondi	richmondi	cinereus		37.7142	-80.895	USA	West Virginia	Raleigh	0.130501
SRK	Kuchta	2998	I10578_2998_Plethodontidae_Plethodon_richmondi_seq1	Plethodontidae	Plethodon	richmondi	richmondi	cinereus		37.7567	-83.7141	USA	Kentucky	Powell	0.0346366
SRK	Kuchta	3190	I10579_3190_Plethodontidae_Plethodon_richmondi_seq1	Plethodontidae	Plethodon	richmondi	richmondi	cinereus		38.0615	-81.9426	USA	West Virginia	Boone	0.0275836
SRK	Highton	59816	I10590_59816_Plethodontidae_Plethodon_richmondi_seq1	Plethodontidae	Plethodon	richmondi	richmondi	cinereus		38.7	-84.8169	USA	Kentucky	Gallatin	0.0210811
SRK	Highton	72209	I10591_72209_Plethodontidae_Plethodon_richmondi_seq1	Plethodontidae	Plethodon	richmondi	electromorphus	cinereus		38.2764	-85.6917	USA	Kentucky	Jefferson	0.0181478
MMH	Highton	70361	I34247_70361_Plethodontidae_Plethodon_savannah_seq1	Plethodontidae	Plethodon	savannah	savannah	glutinosus		33.3293	-82.0609	USA	Georgia	Richmond	0.2849
MMH	Highton	70362	I34248_70362_Plethodontidae_Plethodon_savannah_seq1	Plethodontidae	Plethodon	savannah	savannah	glutinosus		33.3293	-82.0609	USA	Georgia	Richmond	0.249182	X
MMH	Highton	74648	I34249_74648_Plethodontidae_Plethodon_sequoyah_seq1	Plethodontidae	Plethodon	sequoyah	sequoyah	glutinosus		34.1247	-94.6708	USA	Oklahoma	Mccurtain	0.216308	X
MMH	Highton	71186	I34250_71186_Plethodontidae_Plethodon_sequoyah_seq1	Plethodontidae	Plethodon	sequoyah	sequoyah	glutinosus		34.3258	-94.7181	USA	Oklahoma	Mccurtain	0.229667
SRK	Highton	77371	I10518_77371_Plethodontidae_Plethodon_serratus_seq1	Plethodontidae	Plethodon	serratus	serratus	cinereus	Appalachia	33.4925	-84.1842	USA	Georgia	Henry	0.0168558	X
SRK	Highton	59431	I10523_59431_Plethodontidae_Plethodon_serratus_seq1	Plethodontidae	Plethodon	serratus	serratus	cinereus	Ouachita	35.1678	-93.6194	USA	Arkansas	Logan	0.0214531	X
SRK	Highton	59432	I10524_59432_Plethodontidae_Plethodon_serratus_seq1	Plethodontidae	Plethodon	serratus	serratus	cinereus	Ouachita	35.1678	-93.6194	USA	Arkansas	Logan	0.0240244
SRK	Highton	76009	I10532_76009_Plethodontidae_Plethodon_serratus_seq1	Plethodontidae	Plethodon	serratus	serratus	cinereus	Louisiana	31.8297	-91.7583	USA	Louisiana	Catahoula	0.0301173	X
SRK	Highton	52980	I10536_52980_Plethodontidae_Plethodon_serratus_seq1	Plethodontidae	Plethodon	serratus	serratus	cinereus	Appalachia	35.2722	-82.8942	USA	North Carolina	Transylvania	0.0230793
SRK	Highton	53631	I10537_53631_Plethodontidae_Plethodon_serratus_seq1	Plethodontidae	Plethodon	serratus	serratus	cinereus	Appalachia	34.6861	-85.1444	USA	Georgia	Walker	0.0212269
SRK	Highton	69210	I10543_69210_Plethodontidae_Plethodon_serratus_seq1	Plethodontidae	Plethodon	serratus	serratus	cinereus	Missouri	37.4723	-89.4937	USA	Missouri	Cape Girardeau	0.0985912
SRK	Highton	56095	I10595_56095_Plethodontidae_Plethodon_serratus_seq1	Plethodontidae	Plethodon	serratus	serratus	cinereus	Missouri	37.5603	-90.6711	USA	Missouri	Iron	0.0212998	X
SRK	Highton	63115	I10469_63115_Plethodontidae_Plethodon_shenandoah_seq1	Plethodontidae	Plethodon	shenandoah	shenandoah	cinereus		38.5575	-78.395	USA	Virginia	Madison	0.0267893
SRK	Highton	63116	I10470_63116_Plethodontidae_Plethodon_shenandoah_seq1	Plethodontidae	Plethodon	shenandoah	shenandoah	cinereus		38.5575	-78.395	USA	Virginia	Madison	0.0159459	X
SRK	Highton	63125	I10558_63125_Plethodontidae_Plethodon_shenandoah_seq1	Plethodontidae	Plethodon	shenandoah	shenandoah	cinereus		38.5575	-78.395	USA	Virginia	Madison	0.0164285
SRK	Highton	78963	I10479_78963_Plethodontidae_Plethodon_sherando_seq1	Plethodontidae	Plethodon	sherando	sherando	cinereus		37.9192	-79.0667	USA	Virginia	Augusta	0.0249318	X
SRK	Highton	79109	I10497_79109_Plethodontidae_Plethodon_sherando_seq1	Plethodontidae	Plethodon	sherando	sherando	cinereus		37.9419	-79.1206	USA	Virginia	Augusta	0.0795435
SRK	Highton	79393	I10498_79393_Plethodontidae_Plethodon_sherando_seq1	Plethodontidae	Plethodon	sherando	sherando	cinereus		37.9797	-79.0708	USA	Virginia	Augusta	0.0522465
SRK	Highton	54943	I10435_54943_Plethodontidae_Plethodon_shermani_seq1	Plethodontidae	Plethodon	shermani	shermani	glutinosus	W	35.3353	-84.0311	USA	Tennessee	Monroe	0.0358557
SRK	Highton	76702	I10459_76702_Plethodontidae_Plethodon_shermani_seq1	Plethodontidae	Plethodon	shermani	shermani	glutinosus	E	35.1622	-83.5833	USA	North Carolina	Macon	0.0393771	X
SRK	Kuchta	3387	I10570_3387_Plethodontidae_Plethodon_shermani_seq1	Plethodontidae	Plethodon	shermani	shermani	glutinosus	E	35.0397	-83.5526	USA	North Carolina	Clay	0.0441604
SRK	Highton	69663	I10573_69663_Plethodontidae_Plethodon_shermani_seq1	Plethodontidae	Plethodon	shermani	shermani	glutinosus	W	35.3261	-84.0425	USA	Tennessee	Monroe	0.0276515
SRK	Highton	74352	I10574_74352_Plethodontidae_Plethodon_shermani_seq1	Plethodontidae	Plethodon	shermani	shermani	glutinosus	W	35.24	-84.0519	USA	North Carolina	Cherokee	0.0180699	X
SRK	Highton	75358	I10597_75358_Plethodontidae_Plethodon_stormi_seq1	Plethodontidae	Plethodon	stormi	stormi	western		41.9933	-123.141	USA	California	Siskiyou	0.0565622	X
SRK	Highton	51959	I10432_51959_Plethodontidae_Plethodon_teyahalee_seq1	Plethodontidae	Plethodon	teyahalee	teyahalee	glutinosus		35.1056	-83.2847	USA	North Carolina	Macon	0.0322563
SRK	Highton	52609	I10433_52609_Plethodontidae_Plethodon_teyahalee_seq1	Plethodontidae	Plethodon	teyahalee	teyahalee	glutinosus		35.4625	-84.0269	USA	Tennessee	Monroe	0.0343802
SRK	Highton	75077	I10447_75077_Plethodontidae_Plethodon_teyahalee_seq1	Plethodontidae	Plethodon	teyahalee	teyahalee	glutinosus		35.2561	-83.8031	USA	North Carolina	Graham	0.0321532
SRK	Highton	75078	I10448_75078_Plethodontidae_Plethodon_teyahalee_seq1	Plethodontidae	Plethodon	teyahalee	teyahalee	glutinosus		35.2561	-83.8031	USA	North Carolina	Graham	0.0479533
SRK	Highton	76593	I10449_76593_Plethodontidae_Plethodon_teyahalee_seq1	Plethodontidae	Plethodon	teyahalee	teyahalee	glutinosus		34.7422	-82.8431	USA	South Carolina	Pickens	0.0288932
SRK	Highton	76755	I10460_76755_Plethodontidae_Plethodon_teyahalee_seq1	Plethodontidae	Plethodon	teyahalee	teyahalee	glutinosus		35.8139	-82.9494	USA	Tennessee	Cocke	0.0347497
SRK	Highton	76592	I10530_76592_Plethodontidae_Plethodon_teyahalee_seq1	Plethodontidae	Plethodon	teyahalee	teyahalee	glutinosus		34.7422	-82.8431	USA	South Carolina	Pickens	0.0285362	X
SRK	Highton	77935	I10544_77935_Plethodontidae_Plethodon_teyahalee_seq1	Plethodontidae	Plethodon	teyahalee	teyahalee	glutinosus		35.8139	-82.9494	USA	Tennessee	Cocke	0.142556
SRK	Highton	54424	I10552_54424_Plethodontidae_Plethodon_teyahalee_seq1	Plethodontidae	Plethodon	teyahalee	teyahalee	glutinosus		35.0447	-83.1392	USA	North Carolina	Jackson	0.129289
SRK	Highton	69524	I10559_69524_Plethodontidae_Plethodon_teyahalee_seq1	Plethodontidae	Plethodon	teyahalee	teyahalee	glutinosus		35.3253	-84.0856	USA	Tennessee	Monroe	0.0574118
SRK	Kuchta	3385	I10569_3385_Plethodontidae_Plethodon_teyahalee_seq1	Plethodontidae	Plethodon	teyahalee	teyahalee	glutinosus		35.3584	-83.718	USA	North Carolina	Graham	0.0503638
MMH		4293	I34268_4293_Plethodontidae_Plethodon_vandykei_seq1	Plethodontidae	Plethodon	vandykei	vandykei	western		46.5003	-123.374	USA	Washington	Pacific	0.814262
MMH		4414	I34269_4414_Plethodontidae_Plethodon_vandykei_seq1	Plethodontidae	Plethodon	vandykei	vandykei	western		46.503	-123.371	USA	Washington	Pacific	0.802674	X
MMH	Highton	52954	I34251_52954_Plethodontidae_Plethodon_variolatus_seq1	Plethodontidae	Plethodon	variolatus	variolatus	glutinosus		32.5672	-81.3478	USA	Georgia	Effingham	0.190222
MMH	Highton	77035	I34252_77035_Plethodontidae_Plethodon_variolatus_seq1	Plethodontidae	Plethodon	variolatus	variolatus	glutinosus		32.5528	-81.1694	USA	South Carolina	Jasper	0.179045	X
SRK	Highton	75362	I10598_75362_Plethodontidae_Plethodon_vehiculum_seq1	Plethodontidae	Plethodon	vehiculum	vehiculum	western		44.5005	-123.561	USA	Oregon	Benton	0.045382	X
SRK	Highton	70929	I10444_70929_Plethodontidae_Plethodon_ventralis_seq1	Plethodontidae	Plethodon	ventralis	ventralis	wehrlei-websteri		37.4508	-84.6517	USA	Kentucky	Lincoln	0.036014
SRK	Highton	65728	I10510_65728_Plethodontidae_Plethodon_ventralis_seq1	Plethodontidae	Plethodon	ventralis	ventralis	wehrlei-websteri		34.6133	-85.4569	USA	Georgia	Walker	0.0272317
SRK	Highton	79041	I10520_79041_Plethodontidae_Plethodon_ventralis_seq1	Plethodontidae	Plethodon	ventralis	ventralis	wehrlei-websteri		33.7256	-86.8203	USA	Alabama	Jefferson	0.0262464	X
SRK	Highton	54218	I10551_54218_Plethodontidae_Plethodon_virginia_seq1	Plethodontidae	Plethodon	virginia	virginia	cinereus		38.6933	-79.0956	USA	Virginia	Rockingham	0.112612
SRK	Highton	72260	I10562_72260_Plethodontidae_Plethodon_virginia_seq1	Plethodontidae	Plethodon	virginia	virginia	cinereus		38.9011	-78.9486	USA	West Virginia	Hardy	0.0488004
SRK	Highton	76343	I10566_76343_Plethodontidae_Plethodon_virginia_seq1	Plethodontidae	Plethodon	virginia	virginia	cinereus		39.2575	-78.7083	USA	West Virginia	Hampshire	0.0327137	X
SRK	Highton	61614	I10437_61614_Plethodontidae_Plethodon_websteri_seq1	Plethodontidae	Plethodon	websteri	websteri	wehrlei-websteri	MS	32.2339	-90.3697	USA	Mississippi	Hinds	0.0179542	X
SRK	Highton	61615	I10438_61615_Plethodontidae_Plethodon_websteri_seq1	Plethodontidae	Plethodon	websteri	websteri	wehrlei-websteri	MS	32.2339	-90.3697	USA	Mississippi	Hinds	0.0221091
SRK	Highton	79048	I10461_79048_Plethodontidae_Plethodon_websteri_seq1	Plethodontidae	Plethodon	websteri	websteri	wehrlei-websteri	AL	34.0683	-86.3119	USA	Alabama	Etowah	0.0246025
SRK	Highton	79096	I10462_79096_Plethodontidae_Plethodon_websteri_seq1	Plethodontidae	Plethodon	websteri	websteri	wehrlei-websteri	SC	33.9311	-81.9806	USA	South Carolina	Edgefield	0.0240621
SRK	Highton	77356	I10517_77356_Plethodontidae_Plethodon_websteri_seq1	Plethodontidae	Plethodon	websteri	websteri	wehrlei-websteri	GA	32.7939	-84.2583	USA	Georgia	Upson	0.016891	X
SRK	Highton	79049	I10531_79049_Plethodontidae_Plethodon_websteri_seq1	Plethodontidae	Plethodon	websteri	websteri	wehrlei-websteri	AL	34.0683	-86.3119	USA	Alabama	Etowah	0.0152572	X
SRK	Highton	77353	I10567_77353_Plethodontidae_Plethodon_websteri_seq1	Plethodontidae	Plethodon	websteri	websteri	wehrlei-websteri	GA	32.7939	-84.2583	USA	Georgia	Upson	0.0276314
SRK	Highton	79103	I10576_79103_Plethodontidae_Plethodon_websteri_seq1	Plethodontidae	Plethodon	websteri	websteri	wehrlei-websteri	SC	33.9311	-81.9806	USA	South Carolina	Edgefield	0.0202742	X
SRK	Kuchta	3144	I10412_3144_Plethodontidae_Plethodon_wehrlei_seq1	Plethodontidae	Plethodon	wehrlei	dixi	wehrlei-websteri		37.3547	-80.1197	USA	Virginia	Roanoke	0.0598148
SRK	Kuchta	3143	I10451_3143_Plethodontidae_Plethodon_wehrlei_seq1	Plethodontidae	Plethodon	wehrlei	dixi	wehrlei-websteri		37.3547	-80.1197	USA	Virginia	Roanoke	0.0275534
SRK	Kuchta	3233	I10452_3233_Plethodontidae_Plethodon_wehrlei_seq1	Plethodontidae	Plethodon	wehrlei	jacksoni	wehrlei-websteri		37.2313	-80.3876	USA	Virginia	Montgomery	0.0296573
SRK	Kuchta	3234	I10453_3234_Plethodontidae_Plethodon_wehrlei_seq1	Plethodontidae	Plethodon	wehrlei	jacksoni	wehrlei-websteri		37.2239	-80.3829	USA	Virginia	Montgomery	0.0220714
SRK	Highton	53322	I10463_53322_Plethodontidae_Plethodon_wehrlei_seq1	Plethodontidae	Plethodon	wehrlei	wehrlei	wehrlei-websteri		38.9297	-79.6811	USA	West Virginia	Randolph	0.0229386
SRK	Highton	60386	I10465_60386_Plethodontidae_Plethodon_wehrlei_seq1	Plethodontidae	Plethodon	wehrlei	jacksoni	wehrlei-websteri		37.1622	-80.1931	USA	Virginia	Montgomery	0.0748935
SRK	Highton	60387	I10466_60387_Plethodontidae_Plethodon_wehrlei_seq1	Plethodontidae	Plethodon	wehrlei	jacksoni	wehrlei-websteri		37.1622	-80.1931	USA	Virginia	Montgomery	0.0340836
SRK	Highton	61333	I10467_61333_Plethodontidae_Plethodon_wehrlei_seq1	Plethodontidae	Plethodon	wehrlei	wehrlei	wehrlei-websteri		38.5781	-79.3628	USA	West Virginia	Pendleton	0.0452613
SRK	Highton	62909	I10468_62909_Plethodontidae_Plethodon_wehrlei_seq1	Plethodontidae	Plethodon	wehrlei	pauleyi	wehrlei-websteri		37.7339	-80.9167	USA	West Virginia	Raleigh	0.0448014	X
SRK	Highton	66641	I10471_66641_Plethodontidae_Plethodon_wehrlei_seq1	Plethodontidae	Plethodon	wehrlei	wehrlei	wehrlei-websteri		38.1542	-80.3508	USA	West Virginia	Greenbrier	0.0364262
SRK	Highton	67520	I10473_67520_Plethodontidae_Plethodon_wehrlei_seq1	Plethodontidae	Plethodon	wehrlei	pauleyi	wehrlei-websteri		37.7339	-80.9167	USA	West Virginia	Raleigh	0.0488884
SRK	Highton	67602	I10474_67602_Plethodontidae_Plethodon_wehrlei_seq1	Plethodontidae	Plethodon	wehrlei	wehrlei	wehrlei-websteri		39.3833	-81.2158	USA	West Virginia	Pleasants	0.0543604
SRK	Highton	76398	I10476_76398_Plethodontidae_Plethodon_wehrlei_seq1	Plethodontidae	Plethodon	wehrlei	wehrlei	wehrlei-websteri		38.4178	-79.7694	USA	West Virginia	Pocahontas	0.0304541
SRK	Highton	76886	I10477_76886_Plethodontidae_Plethodon_wehrlei_seq1	Plethodontidae	Plethodon	wehrlei	wehrlei	wehrlei-websteri		37.7983	-80.85	USA	West Virginia	Summers	0.0223529	X
SRK	Highton	78921	I10478_78921_Plethodontidae_Plethodon_wehrlei_seq1	Plethodontidae	Plethodon	wehrlei	dixi	wehrlei-websteri		37.2528	-80.1764	USA	Virginia	Roanoke	0.0210786	X
SRK	Kuchta	3259	I10533_3259_Plethodontidae_Plethodon_wehrlei_seq1	Plethodontidae	Plethodon	wehrlei	wehrlei	wehrlei-websteri		38.9297	-79.6803	USA	West Virginia	Randolph	0.0332793
SRK	Highton	62583	I10540_62583_Plethodontidae_Plethodon_wehrlei_seq1	Plethodontidae	Plethodon	wehrlei	wehrlei	wehrlei-websteri		40.7019	-78.8022	USA	Pennsylvania	Cambria	0.111345
SRK	Highton	66665	I10542_66665_Plethodontidae_Plethodon_wehrlei_seq1	Plethodontidae	Plethodon	wehrlei	jacksoni	wehrlei-websteri		36.7939	-80.4667	USA	Virginia	Floyd	0.119826
SRK	Highton	76963	I10588_76963_Plethodontidae_Plethodon_wehrlei_seq1	Plethodontidae	Plethodon	wehrlei	jacksoni	wehrlei-websteri		36.5	-80.925	USA	North Carolina	Surry	0.0203094	X
SRK	Highton	72413	I10512_72413_Plethodontidae_Plethodon_welleri_seq1	Plethodontidae	Plethodon	welleri	welleri	wehrlei-websteri		36.4003	-81.9631	USA	Tennessee	Johnson	0.0317134	X
SRK	Highton	74886	I10513_74886_Plethodontidae_Plethodon_welleri_seq1	Plethodontidae	Plethodon	welleri	welleri	wehrlei-websteri		36.11	-82.3611	USA	Tennessee	Unicoi	0.0421546
MMH	Highton	63315	I34253_63315_Plethodontidae_Plethodon_yonahlossee_seq1	Plethodontidae	Plethodon	yonahlossee	yonahlossee	glutinosus		36.0767	-81.8528	USA	North Carolina	Avery	0.25984
MMH	MVZ	225739	I34264_225739_Plethodontidae_Plethodon_yonahlossee_seq1	Plethodontidae	Plethodon	yonahlossee	yonahlossee	glutinosus		36.2166	-81.6768	USA	North Carolina	Watauga	0.228773	X
