## Supplementary Tables for "Loss of a morph is associated with asymmetric character release in a radiation of woodland salamanders": Table_S2_per_locus_statistics.xlsx

### Sheet: Sheet1
Table S2. Summary statistics for anchored hybrid enrichment data. Number of taxa includes the number of samples with any data available (i.e. did not have completely missing data).
Locus ID	Number of taxa	Alignment length	Variable sites	Parsimony informative sites	AT content (%)	GC content (%)
L1	196	1721	325	212	0.489	0.511
L10	196	1708	464	335	0.533	0.467
L100	186	1424	249	191	0.519	0.481
L101	195	1835	422	277	0.54	0.46
L102	181	1217	164	118	0.582	0.418
L103	191	1618	312	199	0.435	0.565
L104	188	1087	144	100	0.564	0.436
L105	193	1843	396	258	0.52	0.48
L106	195	1594	381	232	0.562	0.438
L107	196	1887	396	216	0.594	0.406
L108	189	1873	411	224	0.522	0.478
L109	189	1313	254	151	0.538	0.462
L11	177	1101	227	157	0.508	0.492
L110	174	1333	249	176	0.487	0.513
L111	195	1695	412	232	0.586	0.414
L112	194	1843	575	332	0.509	0.491
L113	193	1820	393	224	0.524	0.476
L114	193	1310	254	147	0.581	0.419
L115	196	1755	392	266	0.53	0.47
L116	193	1603	281	171	0.529	0.471
L117	193	1404	277	180	0.552	0.448
L118	197	1969	339	225	0.571	0.429
L119	194	1649	396	226	0.55	0.45
L12	128	550	97	73	0.381	0.619
L120	196	1721	391	224	0.538	0.462
L121	138	635	105	81	0.511	0.489
L122	198	1733	292	191	0.58	0.42
L123	193	1593	377	233	0.565	0.435
L124	195	1303	273	188	0.503	0.497
L125	128	919	55	46	0.545	0.455
L126	197	1686	320	203	0.557	0.443
L127	190	1134	264	183	0.516	0.484
L128	192	1806	507	323	0.538	0.462
L129	159	1256	295	209	0.534	0.466
L13	118	515	54	32	0.434	0.566
L130	196	1763	416	306	0.424	0.576
L131	191	1781	307	188	0.586	0.414
L132	185	1995	481	327	0.554	0.446
L133	181	904	134	85	0.513	0.487
L134	186	1607	339	201	0.472	0.528
L135	195	1512	329	231	0.506	0.494
L136	153	804	133	84	0.543	0.457
L137	144	836	142	96	0.559	0.441
L138	179	1111	243	158	0.564	0.436
L139	197	2434	546	347	0.568	0.432
L14	197	1844	496	294	0.539	0.461
L140	156	1478	293	200	0.394	0.606
L141	159	1521	260	163	0.543	0.457
L142	170	974	137	83	0.542	0.458
L143	194	1352	366	252	0.584	0.416
L144	195	1779	382	261	0.514	0.486
L145	196	1797	319	180	0.531	0.469
L146	192	1647	346	232	0.521	0.479
L147	193	1257	316	198	0.485	0.515
L148	192	1412	278	162	0.476	0.524
L149	164	974	127	88	0.548	0.452
L15	196	1289	328	228	0.606	0.394
L150	195	1814	332	191	0.521	0.479
L151	198	1866	395	280	0.544	0.456
L152	142	1233	95	68	0.568	0.432
L153	197	1510	368	262	0.538	0.462
L154	198	1717	403	288	0.485	0.515
L155	191	1603	389	228	0.558	0.442
L156	179	1057	166	125	0.579	0.421
L157	181	1204	259	172	0.525	0.475
L158	195	1600	485	356	0.518	0.482
L159	193	1688	355	237	0.541	0.459
L16	132	679	88	62	0.572	0.428
L160	169	1344	314	223	0.562	0.438
L161	191	1696	244	156	0.511	0.489
L162	195	1734	301	196	0.532	0.468
L163	146	850	123	91	0.577	0.423
L164	197	1812	356	222	0.474	0.526
L165	193	1196	271	157	0.541	0.459
L166	189	1799	185	107	0.436	0.564
L167	194	1629	231	147	0.47	0.53
L168	195	1460	379	236	0.53	0.47
L169	171	1247	229	155	0.519	0.481
L17	192	1595	229	149	0.556	0.444
L170	149	862	139	92	0.405	0.595
L171	169	1007	109	68	0.597	0.403
L172	196	1854	359	237	0.563	0.437
L173	194	1641	311	211	0.53	0.47
L174	193	1531	286	191	0.495	0.505
L175	139	709	64	48	0.626	0.374
L176	196	1476	421	305	0.551	0.449
L177	181	1090	132	86	0.565	0.435
L178	183	1144	181	109	0.561	0.439
L179	191	1634	386	275	0.508	0.492
L18	192	1467	350	223	0.477	0.523
L180	196	1466	241	155	0.595	0.405
L181	193	1742	384	233	0.579	0.421
L182	195	1335	373	271	0.513	0.487
L183	197	1714	458	311	0.532	0.468
L184	194	1816	382	267	0.483	0.517
L185	154	936	196	119	0.393	0.607
L186	193	1806	452	276	0.555	0.445
L187	195	1720	373	233	0.412	0.588
L188	190	1652	251	151	0.562	0.438
L189	175	1218	250	182	0.529	0.471
L19	198	1862	315	209	0.52	0.48
L190	112	561	60	39	0.439	0.561
L191	186	1660	246	168	0.427	0.573
L192	190	1075	162	86	0.55	0.45
L193	128	606	39	24	0.43	0.57
L194	194	1740	313	204	0.516	0.484
L195	147	1003	105	57	0.564	0.436
L196	198	2234	532	382	0.548	0.452
L197	193	1329	318	217	0.543	0.457
L198	196	1734	370	237	0.617	0.383
L199	195	1774	289	168	0.568	0.432
L2	195	1807	319	214	0.489	0.511
L20	141	1475	188	139	0.531	0.469
L200	193	1420	322	243	0.582	0.418
L201	194	1599	294	169	0.569	0.431
L202	127	431	55	23	0.521	0.479
L203	191	1456	266	158	0.488	0.512
L205	196	1968	384	253	0.55	0.45
L206	124	474	79	39	0.532	0.468
L207	131	628	88	65	0.532	0.468
L208	198	1883	327	217	0.566	0.434
L209	197	1156	336	228	0.572	0.428
L21	155	1302	158	105	0.493	0.507
L210	187	1217	322	203	0.557	0.443
L211	159	876	149	96	0.561	0.439
L212	196	1652	469	316	0.571	0.429
L213	190	1531	196	120	0.537	0.463
L214	193	2081	444	275	0.579	0.421
L215	98	437	21	14	0.539	0.461
L216	187	1536	399	276	0.437	0.563
L217	185	1749	357	230	0.472	0.528
L218	193	1601	458	324	0.516	0.484
L219	165	1307	279	201	0.417	0.583
L22	195	1353	253	136	0.468	0.532
L220	181	1454	173	106	0.6	0.4
L221	198	1931	296	189	0.517	0.483
L222	124	581	65	54	0.503	0.497
L223	187	1135	161	107	0.547	0.453
L224	153	893	179	120	0.588	0.412
L225	197	1526	328	213	0.592	0.408
L226	197	1817	294	183	0.512	0.488
L227	119	538	29	19	0.585	0.415
L228	185	1079	129	85	0.523	0.477
L229	195	2085	429	270	0.567	0.433
L23	184	1482	172	110	0.575	0.425
L230	195	1740	284	175	0.505	0.495
L231	192	1293	316	220	0.534	0.466
L232	198	1788	272	179	0.561	0.439
L233	163	900	127	85	0.479	0.521
L234	111	533	44	36	0.49	0.51
L235	123	640	47	34	0.539	0.461
L236	196	1444	390	260	0.57	0.43
L237	196	1540	281	176	0.531	0.469
L238	115	533	44	32	0.554	0.446
L239	190	1523	335	217	0.512	0.488
L24	146	979	192	158	0.394	0.606
L240	197	1836	313	200	0.559	0.441
L241	170	1199	237	158	0.481	0.519
L242	198	1973	282	174	0.48	0.52
L243	186	1172	293	202	0.418	0.582
L244	155	1117	210	138	0.574	0.426
L245	198	1752	348	225	0.526	0.474
L246	195	1509	291	205	0.547	0.453
L247	167	1135	133	88	0.532	0.468
L248	166	1028	127	69	0.581	0.419
L249	198	1800	379	253	0.537	0.463
L25	145	1211	90	56	0.534	0.466
L250	194	1586	214	127	0.567	0.433
L251	180	1416	290	200	0.566	0.434
L252	197	1773	293	187	0.537	0.463
L253	193	1536	248	162	0.554	0.446
L254	197	1472	347	225	0.509	0.491
L255	196	1705	392	258	0.581	0.419
L256	195	1602	361	244	0.534	0.466
L257	190	1714	379	235	0.541	0.459
L258	196	1918	268	167	0.554	0.446
L259	124	959	82	60	0.573	0.427
L26	125	812	107	79	0.405	0.595
L260	198	1892	477	285	0.56	0.44
L261	191	1610	343	240	0.582	0.418
L262	196	1745	333	206	0.572	0.428
L263	149	759	162	100	0.416	0.584
L264	193	1584	307	173	0.557	0.443
L265	182	1133	189	123	0.521	0.479
L266	197	1956	265	163	0.576	0.424
L267	196	1922	326	211	0.569	0.431
L268	183	707	112	45	0.523	0.477
L269	195	1782	412	273	0.581	0.419
L27	193	1474	285	192	0.514	0.486
L270	191	1374	358	206	0.579	0.421
L271	198	1868	492	335	0.561	0.439
L272	194	1363	340	201	0.588	0.412
L273	134	1012	151	117	0.501	0.499
L274	151	746	78	44	0.604	0.396
L275	194	2037	507	274	0.523	0.477
L276	190	1304	237	144	0.451	0.549
L277	103	427	63	43	0.52	0.48
L278	192	1830	387	195	0.475	0.525
L279	198	1821	304	196	0.567	0.433
L28	135	1150	124	100	0.45	0.55
L280	194	2172	522	309	0.566	0.434
L281	192	1478	382	252	0.504	0.496
L282	191	1633	283	147	0.543	0.457
L283	193	1564	308	210	0.529	0.471
L29	181	1163	233	158	0.59	0.41
L3	195	1890	363	201	0.522	0.478
L30	198	1754	376	254	0.487	0.513
L31	198	2267	482	324	0.517	0.483
L32	196	1595	352	240	0.488	0.512
L33	192	1008	262	144	0.509	0.491
L34	167	1266	240	134	0.443	0.557
L35	193	1194	254	155	0.511	0.489
L36	182	1125	224	158	0.553	0.447
L37	134	686	68	56	0.535	0.465
L38	175	986	149	114	0.581	0.419
L39	190	1157	190	100	0.59	0.41
L4	140	914	134	84	0.556	0.444
L40	192	1652	352	191	0.557	0.443
L41	128	1184	213	129	0.549	0.451
L42	171	1291	309	202	0.447	0.553
L43	192	1569	320	217	0.506	0.494
L44	184	1587	501	361	0.541	0.459
L45	196	1547	249	151	0.562	0.438
L46	192	1258	232	138	0.538	0.462
L47	197	1767	487	320	0.58	0.42
L48	196	1895	320	216	0.556	0.444
L49	195	1846	448	272	0.526	0.474
L5	158	1086	286	181	0.506	0.494
L50	198	1584	245	162	0.561	0.439
L51	196	1774	430	286	0.454	0.546
L52	195	1665	279	198	0.576	0.424
L53	155	823	172	113	0.591	0.409
L54	196	1778	394	258	0.59	0.41
L55	179	1037	182	108	0.56	0.44
L56	194	1873	389	259	0.519	0.481
L57	193	1312	276	177	0.54	0.46
L58	197	1572	177	118	0.516	0.484
L59	139	766	29	22	0.489	0.511
L6	140	810	150	111	0.511	0.489
L60	194	1557	332	210	0.444	0.556
L61	198	1614	340	240	0.582	0.418
L62	187	1483	426	264	0.595	0.405
L63	159	950	148	99	0.592	0.408
L64	162	855	220	152	0.573	0.427
L65	124	1744	126	86	0.577	0.423
L66	189	1711	383	243	0.492	0.508
L67	192	1491	381	243	0.553	0.447
L68	196	1712	310	205	0.568	0.432
L69	198	1842	274	176	0.544	0.456
L7	138	894	81	50	0.522	0.478
L70	198	1907	246	157	0.582	0.418
L71	138	1051	80	52	0.557	0.443
L72	197	1909	293	201	0.566	0.434
L73	194	1424	383	240	0.576	0.424
L74	142	606	103	73	0.576	0.424
L75	190	1506	355	237	0.584	0.416
L76	191	1783	379	252	0.572	0.428
L77	140	2257	315	247	0.563	0.437
L78	191	1778	533	317	0.539	0.461
L79	193	1744	499	321	0.584	0.416
L8	190	1754	461	311	0.542	0.458
L80	196	1724	369	230	0.559	0.441
L81	195	1416	461	295	0.517	0.483
L82	160	1063	206	126	0.497	0.503
L83	191	1550	273	171	0.566	0.434
L84	193	1550	357	233	0.52	0.48
L85	188	1181	238	122	0.606	0.394
L86	191	1587	326	193	0.398	0.602
L87	106	465	48	40	0.466	0.534
L88	172	1185	190	133	0.51	0.49
L89	188	1081	181	99	0.539	0.461
L9	182	1119	180	125	0.62	0.38
L90	196	1896	366	255	0.472	0.528
L91	116	532	41	35	0.507	0.493
L92	189	1329	244	180	0.575	0.425
L93	194	1510	313	184	0.505	0.495
L94	124	1000	84	67	0.466	0.534
L95	194	1396	346	219	0.54	0.46
L96	173	1227	239	145	0.55	0.45
L97	168	901	184	98	0.567	0.433
L98	174	881	141	92	0.57	0.43
L99	151	803	63	39	0.572	0.428
