## Supplementary Tables for "Loss of a morph is associated with asymmetric character release in a radiation of woodland salamanders": Table_S3_raw_morphology.xlsx

### Sheet: Table_raw_morphology
Table S3. Raw morphological data and eight discrete color morph classifications. Costal groove counts (CG) were obtained for Fisher-Reid and Wiens (2015) except where noted in the text. Sample size (N) reflects the numbers used for all remaining morphometric variables (measured in millimeters), which represent weighted averages from means and sample sizes reported in Baken and Adams (2019) or Ada…
Species	Group	CG	N	SVL	S.E	HL	BW	FLL	HLL	TL	Discrete4a	Discrete4b	Discrete4c	Discrete4d	Discrete4e	Discrete4f	Discrete4g	Discrete4h
Plethodon_punctatus	wehrlei-websteri	17	26	62.5488	6.98346	10.6035	6.17231	14.2973	16.8981	64.9593	other	other	other	other	other	other	other	other
Plethodon_wehrlei	wehrlei-websteri	17	14	61.5159	6.64964	9.40093	6.84186	12.9348	15.7749	58.2422	other	other	other	other	other	other	other	other
Plethodon_pauleyi	wehrlei-websteri	16	4	57.6	NA	NA	5.675	12.45	15.65	NA	other	other	other	other	other	other	other	other
Plethodon_jacksoni	wehrlei-websteri	17	2	59.35	6.8	10.3	5.35	13.7	16.3	61.85	other	other	other	other	other	other	other	other
Plethodon_dixi	wehrlei-websteri	17	5	56.22	5.18	9.12	4.78	11.32	13.58	58.36	other	other	other	other	other	other	other	other
Plethodon_dorsalis	wehrlei-websteri	18	28	42.4476	4.20804	6.26314	3.77257	7.08682	8.58257	37.1414	S+U	S+U	S+U	S+U	S+U	S+U	S+U	S+U
Plethodon_ventralis	wehrlei-websteri	18	15	36.7251	3.69933	5.80333	3.28622	6.16067	7.34978	28.696	S+U	S+U	S+U	S+U	S+U	S+U	S+U	S+U
Plethodon_angusticlavius	wehrlei-websteri	18	24	39.0411	4.19849	5.95882	3.73454	6.90401	8.21237	33.2605	S+U	S+U	S+U	S+U	S+U	S+U	S+U	S+U
Plethodon_welleri	wehrlei-websteri	16	28	40.4179	4.27317	6.48089	3.89089	7.58879	9.29402	31.5573	U	U	U	U	U	U	U	U
Plethodon_websteri	wehrlei-websteri	18	13	33.1258	3.82167	5.18167	3.42667	6.24333	7.53667	28.7437	S+U	S+U	S+U	S+U	S+U	S+U	S+U	S+U
Plethodon_yonahlossee	glutinosus	16	40	78.3303	9.51402	13.649	8.98039	19.0422	23.0311	76.6088	other	other	other	other	S	S	S	S
Plethodon_meridianus	glutinosus	16	20	69.54	8.219	11.3195	7.8815	16.162	18.884	72.4946	other	other	other	other	other	other	other	other
Plethodon_amplus	glutinosus	16	21	67.2074	8.22044	11.087	7.64451	15.6517	19.1274	61.4056	other	other	other	other	other	other	other	other
Plethodon_metcalfi	glutinosus	16	15	59.3387	7.126	10.2487	6.918	13.75	16.9193	57.6666	other	other	other	other	other	other	other	other
Plethodon_montanus	glutinosus	16	8	57.0925	6.5725	9.0475	5.9	13.3438	15.89	53.4982	other	other	other	other	other	other	other	other
Plethodon_jordani	glutinosus	16	21	47.6216	5.80044	7.82095	5.4327	11.6241	13.9079	45.4232	other	other	other	other	other	other	other	other
Plethodon_kentucki	glutinosus	16	23	58.4966	7.12575	10.094	6.25252	14.1477	16.559	59.6418	other	other	other	other	other	other	other	other
Plethodon_petraeus	glutinosus	16	17	66.728	8.89467	11.6273	7.90667	17.5967	21.1167	71.13	other	other	other	other	S	S	S	S
Plethodon_fourchensis	glutinosus	16	11	66.6	7.902	10.5	6.749	14.775	17.33	64.788	other	other	other	other	other	other	other	other
Plethodon_ouachitae	glutinosus	16	18	58.0561	7.21822	9.68267	6.20674	13.7427	16.2076	58.9364	other	other	other	other	S+U	S+U	S+U	S+U
Plethodon_caddoensis	glutinosus	16	16	44.7544	5.845	7.70688	4.91625	10.655	12.6469	47.7013	other	other	other	other	other	other	other	other
Plethodon_aureolus	glutinosus	16	13	59.5062	7.40077	9.91692	6.58538	13.4585	16.2192	65.6069	other	other	other	other	other	other	other	other
Plethodon_chlorobryonis	glutinosus	16	18	56.0233	6.975	9.49389	6.43833	12.1278	14.5844	60.7944	other	other	other	other	other	other	other	other
Plethodon_variolatus	glutinosus	16	12	55.87	6.584	8.98667	6.402	11.5007	13.5793	54.7477	other	other	other	other	other	other	other	other
Plethodon_chattahoochee	glutinosus	16	11	78.245	8.384	11.841	8.688	15.908	19.312	71.7737	other	other	other	other	other	other	other	other
Plethodon_shermani	glutinosus	16	31	56.2775	6.75194	9.04387	6.20839	12.6177	15.2694	56.249	other	other	other	other	other	other	other	other
Plethodon_cylindraceus	glutinosus	16	21	71.7181	7.73786	11.6936	7.76476	15.219	18.4943	70.5089	other	other	other	other	other	other	other	other
Plethodon_teyahalee	glutinosus	16	20	69.3594	7.90431	11.1929	8.10262	15.5108	19.1132	67.0652	other	other	other	other	other	other	other	other
Plethodon_cheoah	glutinosus	16	5	58.88	6.22	9.24	6	13.26	16.34	62.1	other	other	other	other	other	other	other	other
Plethodon_glutinosus	glutinosus	16	27	73.1049	8.00951	11.9428	7.82669	15.402	18.3626	71.6186	other	other	other	other	other	other	other	other
Plethodon_sequoyah	glutinosus	16	11	62.756	7.178	9.925	6.581	12.608	14.96	63.6202	other	other	other	other	other	other	other	other
Plethodon_kiamichi	glutinosus	16	11	67.51	7.489	10.147	6.974	13.363	16.166	64.2694	other	other	other	other	other	other	other	other
Plethodon_mississippi	glutinosus	16	20	66.8538	7.33688	11.0756	7.2175	14.0744	16.7312	63.7802	other	other	other	other	other	other	other	other
Plethodon_kisatchie	glutinosus	16	11	65	7.336	9.992	7.316	11.893	14.124	60.2177	other	other	other	other	other	other	other	other
Plethodon_albagula	glutinosus	16	16	67.3915	7.81146	10.8633	7.82313	14.4142	16.7969	62.4757	other	other	other	other	other	other	other	other
Plethodon_ocmulgee	glutinosus	16	15	58.339	7.147	9.513	6.574	12.892	15.291	53.129	other	other	other	other	other	other	other	other
Plethodon_savannah	glutinosus	16	22	63.3829	7.39529	10.0876	7.68118	12.6553	14.6988	60.6645	other	other	other	other	other	other	other	other
Plethodon_grobmani	glutinosus	16	33	58.2622	6.68382	9.78055	6.50018	12.8302	15.444	52.782	other	other	other	other	other	other	other	other
Plethodon_cinereus	cinereus	19	25	43.4693	4.24671	6.39543	3.87429	6.78343	8.28814	39.9187	S+U	S+U	S+U	S+U	S+U	S+U	S+U	S+U
Plethodon_shenandoah	cinereus	18	21	48.2359	5.10629	7.23975	4.72711	9.42565	11.2981	49.9884	S+U	S+U	S+U	S+U	S+U	S+U	S+U	S+U
Plethodon_serratus	cinereus	19	15	36.8869	3.93222	5.94267	3.82067	6.49978	7.79844	30.2557	S+U	S+U	S+U	S+U	S+U	S+U	S+U	S+U
Plethodon_richmondi	cinereus	22	27	48.4665	4.17864	6.43788	3.83291	6.71701	8.36519	44.5783	U	U	U	U	U	U	U	U
Plethodon_electromorphus	cinereus	22	11	49.137	4.217	6.018	3.947	6.149	6.951	44.051	U	U	U	U	U	U	U	U
Plethodon_hubrichti	cinereus	19	26	51.7393	4.89821	7.448	4.20103	8.84585	10.969	55.6262	U	U	U	U	U	U	U	U
Plethodon_virginia	cinereus	20	12	53.5473	5.14364	7.01636	4.41091	9.58364	11.43	62.0645	U	U	U	U	U	U	U	U
Plethodon_hoffmani	cinereus	21	20	49.4	4.439	6.921	3.9215	7.6	9.353	48.6635	U	U	U	U	U	U	U	U
Plethodon_nettingi	cinereus	18	26	44.3924	4.6541	6.86887	3.68995	8.08021	10.0293	42.4053	U	U	U	U	U	U	U	U
Plethodon_sherando	cinereus	18	2	46.5	NA	NA	NA	9.625	10.5	43.75	S+U	S+U	S+U	S+U	S+U	S+U	S+U	S+U
Plethodon_elongatus	western	18	13	56.4473	5.60547	8.52974	5.37325	8.39957	10.3275	48.8204	S	U	S	S+U	S	U	S	S+U
Plethodon_stormi	western	17	11	53.5814	6.05571	8.46429	5.09286	10.2814	12.3371	47.4346	U	U	S	S+U	U	U	S	S+U
Plethodon_asupak	western	17	10	56.7533	6.53111	8.85778	5.74222	11.5078	13.7844	47.7791	U	U	S	S+U	U	U	S	S+U
Plethodon_dunni	western	15	17	60.0318	6.53765	9.39412	6.12431	12.2694	15.1114	54.0477	S+U	S+U	S+U	S+U	S+U	S+U	S+U	S+U
Plethodon_vehiculum	western	16	13	50.4777	5.38	7.48846	4.77	9.86538	12.0608	43.5538	S+U	S+U	S+U	S+U	S+U	S+U	S+U	S+U
Plethodon_idahoensis	western	14	13	47.8129	5.75679	7.71077	5.09744	10.9767	12.8283	40.0881	S	S	S	S	S	S	S	S
Plethodon_vandykei	western	14	16	48.5023	5.98393	7.97804	4.76536	11.4093	13.357	38.8244	S	S	S	S	S	S	S	S
Plethodon_larselli	western	15	17	43.5664	5.44909	7.42091	4.20727	9.74455	10.9055	30.2355	S	S	S	S	S	S	S	S
Plethodon_neomexicanus	western	18	24	57.9913	5.22769	8.75769	4.9313	9.30519	10.7815	50.9815	U	U	U	U	U	U	U	U
