## Supplementary Tables for "Loss of a morph is associated with asymmetric character release in a radiation of woodland salamanders": Table_S4_discrete_character_model_selection.xlsx

### Sheet: ACR_model_selection_all_edited
Table S4. Model selection tables for 12 discrete character evolution models across eight color classification schemes (4a-h). Model names are consistent with Supplementary Figure S3 in the SI Appendix.
Scheme 4a
Model	log(L)	d.f.	AIC	weight
EQR.4a	-26.616	3	59.232	0.491
SYM.4a	-25.072	5	60.145	0.311
TR1.4a	-26.231	5	62.462	0.098
TR2.4a	-26.231	6	64.462	0.036
pEQR.4a	-29.816	3	65.633	0.02
ARD.4a	-24.858	8	65.716	0.019
TRA.4a	-29.386	4	66.772	0.011
pSYM.4a	-30.059	4	68.118	0.006
pARD.4a	-28.45	6	68.899	0.004
DED.4a	-30.868	4	69.737	0.003
DR1.4a	-31.32	4	70.64	0.002
DR2.4a	-34.141	4	76.283	0
Scheme 4b
Model	log(L)	d.f.	AIC	weight
DR1.4b	-22.497	4	52.993	0.229
EQR.4b	-23.717	3	53.435	0.183
DED.4b	-22.932	4	53.865	0.148
pEQR.4b	-24.164	3	54.327	0.117
pSYM.4b	-23.392	4	54.784	0.093
SYM.4b	-22.409	5	54.818	0.092
TRA.4b	-23.728	4	55.456	0.067
pARD.4b	-22.497	6	56.993	0.031
TR1.4b	-23.702	5	57.403	0.025
TR2.4b	-23.59	6	59.18	0.01
ARD.4b	-22.374	8	60.747	0.005
DR2.4b	-29.535	4	67.069	0
Scheme 4c
Model	log(L)	d.f.	AIC	weight
DR1.4c	-21.859	4	51.718	0.327
EQR.4c	-23.381	3	52.763	0.194
pEQR.4c	-23.558	3	53.116	0.163
pSYM.4c	-23.44	4	54.881	0.067
TRA.4c	-23.504	4	55.009	0.063
DED.4c	-23.676	4	55.353	0.053
pARD.4c	-21.859	6	55.718	0.044
SYM.4c	-22.987	5	55.973	0.039
TR1.4c	-23.246	5	56.493	0.03
TR2.4c	-23.183	6	58.365	0.012
ARD.4c	-21.831	8	59.661	0.006
DR2.4c	-29.028	4	66.056	0
Scheme 4d
Model	log(L)	d.f.	AIC	weight
DR1.4d	-21.952	4	51.903	0.224
EQR.4d	-23.24	3	52.481	0.168
pEQR.4d	-23.25	3	52.499	0.166
DED.4d	-22.432	4	52.864	0.138
pSYM.4d	-22.817	4	53.634	0.094
TRA.4d	-22.832	4	53.663	0.093
SYM.4d	-22.499	5	54.999	0.048
pARD.4d	-21.952	6	55.903	0.03
TR1.4d	-23.146	5	56.292	0.025
TR2.4d	-23.114	6	58.229	0.009
ARD.4d	-21.925	8	59.849	0.004
DR2.4d	-28.573	4	65.146	0
Scheme 4e
Model	log(L)	d.f.	AIC	weight
EQR.4e	-37.663	3	81.327	0.513
SYM.4e	-36.326	5	82.652	0.264
TR1.4e	-37.399	5	84.799	0.09
TR2.4e	-37.399	6	86.798	0.033
pEQR.4e	-40.406	3	86.813	0.033
pSYM.4e	-39.915	4	87.83	0.02
ARD.4e	-36.027	8	88.053	0.018
TRA.4e	-40.134	4	88.269	0.016
DED.4e	-41.319	4	90.638	0.005
pARD.4e	-39.465	6	90.929	0.004
DR1.4e	-41.808	4	91.616	0.003
DR2.4e	-45.085	4	98.169	0
Scheme 4f
Model	log(L)	d.f.	AIC	weight
DR1.4f	-33.251	4	74.502	0.243
DED.4f	-33.472	4	74.944	0.194
EQR.4f	-34.821	3	75.643	0.137
pEQR.4f	-34.999	3	75.999	0.115
pSYM.4f	-34.02	4	76.04	0.112
TRA.4f	-34.556	4	77.112	0.066
SYM.4f	-33.557	5	77.114	0.066
pARD.4f	-33.251	6	78.502	0.033
TR1.4f	-34.761	5	79.522	0.02
TR2.4f	-34.478	6	80.957	0.01
ARD.4f	-33.16	8	82.319	0.005
DR2.4f	-40.511	4	89.023	0
Scheme 4g
Model	log(L)	d.f.	AIC	weight
DR1.4g	-32.882	4	73.765	0.271
pEQR.4g	-34.274	3	74.548	0.183
EQR.4g	-34.307	3	74.614	0.177
DED.4g	-33.936	4	75.873	0.094
pSYM.4g	-34.051	4	76.103	0.084
TRA.4g	-34.274	4	76.548	0.067
SYM.4g	-33.807	5	77.614	0.04
pARD.4g	-32.882	6	77.765	0.037
TR1.4g	-34.116	5	78.233	0.029
TR2.4g	-34.025	6	80.05	0.012
ARD.4g	-32.864	8	81.728	0.005
DR2.4g	-39.888	4	87.776	0
Scheme 4h
Model	log(L)	d.f.	AIC	weight
DR1.4h	-32.815	4	73.631	0.206
DED.4h	-33.067	4	74.135	0.16
pEQR.4h	-34.083	3	74.166	0.158
EQR.4h	-34.12	3	74.241	0.152
pSYM.4h	-33.373	4	74.746	0.118
TRA.4h	-33.723	4	75.446	0.083
SYM.4h	-33.276	5	76.551	0.048
TR1.4h	-33.723	5	77.446	0.031
pARD.4h	-32.815	6	77.631	0.028
TR2.4h	-33.718	6	79.436	0.011
ARD.4h	-32.798	8	81.596	0.004
DR2.4h	-39.63	4	87.261	0
