## Supplementary Tables for "Loss of a morph is associated with asymmetric character release in a radiation of woodland salamanders": Table_S5_Plethodon_phylosignal.xlsx

### Sheet: Table_Plethodon_phylosignal
Table S5. Phylogenetic signal and associated p-values using Pagel's lambda and Blomberg's K. All variables except costal groove count (CG) were divided by snout-vent length and log-transformed to correct for body size. S.E = snout-eye length; HL = head length; BW = body width; FLL = forelimb length; HLL = hindlimb length.
variable	lambda	p_lambda	K	p_K
CG	1.01277	1.01757e-22	0.861526	0.001
S.E	0.959948	3.83335e-09	0.331741	0.001
HL	0.799818	7.00209e-07	0.227831	0.002
BW	0.907338	1.34726e-13	0.478032	0.001
FLL	0.983975	1.65396e-11	0.413932	0.001
HLL	0.971983	1.85014e-10	0.385785	0.001
