## Supplementary Tables for "Loss of a morph is associated with asymmetric character release in a radiation of woodland salamanders": Table_S6_pPCA_loadings.xlsx

### Sheet: Sheet1
Table S6. Phylogenetic PCA loadings for six morphometric traits. All traits except CG were body-size-corrected (divided by snout-vent length and log-transformed).
	PC1	PC2	PC3	PC4	PC5	PC6
Costal groove count (CG)	0.686648	0.0952642	0.682326	-0.20836	0.10223	-0.00222245
Snout-eye distance (SE)	-0.830972	-0.243066	0.317618	0.0074542	-0.385775	-0.0254033
Head length (HL)	-0.746664	0.286846	0.263011	0.513403	0.165506	0.00786219
Body width (BW)	-0.276842	-0.936377	0.0651004	0.0282859	0.203588	0.0084237
Forelimb length (FLL)	-0.928242	0.161303	0.0209747	-0.298168	0.0625588	0.138166
Hindlimb length (HLL)	-0.91696	0.177452	-0.0319389	-0.28754	0.166589	-0.127454
